# High-resolution mapping and digital atlas of subcortical regions in the macaque monkey based on matched MAP-MRI and histology

**DOI:** 10.1101/2021.11.23.469706

**Authors:** Kadharbatcha S Saleem, Alexandru V Avram, Daniel Glen, Cecil Chern-Chyi Yen, Frank Q Ye, Michal Komlosh, Peter J Basser

## Abstract

Subcortical nuclei and other deep brain structures are known to play an important role in the regulation of the central and peripheral nervous systems. It can be difficult to identify and delineate many of these nuclei and their finer subdivisions in conventional MRI due to their small size, buried location, and often subtle contrast compared to neighboring tissue. To address this problem, we applied a multi-modal approach in *ex vivo* non-human primate (NHP) brain that includes high-resolution mean apparent propagator (MAP)-MRI and five different histological stains imaged with high-resolution microscopy in the brain of the same subject. By registering these high-dimensional MRI data to high-resolution histology data, we can map the location, boundaries, subdivisions, and micro-architectural features of subcortical gray matter regions in the macaque monkey brain. At high spatial resolution, diffusion MRI in general, and MAP-MRI in particular, can distinguish a large number of deep brain structures, including the larger and smaller white matter fiber tracts as well as architectonic features within various nuclei. Correlation with histology from the same brain enables a thorough validation of the structures identified with MAP-MRI. Moreover, anatomical details that are evident in images of MAP-MRI parameters are not visible in conventional T1-weighted images. We also derived subcortical template “SC21” from segmented MRI slices in three-dimensions and registered this volume to a previously published anatomical template with cortical parcellation (Reveley et al., 2017; Saleem and Logothetis, 2012), thereby integrating the 3D segmentation of both cortical and subcortical regions into the same volume. This newly updated three-dimensional D99 digital brain atlas (V2.0) is intended for use as a reference standard for macaque neuroanatomical, functional, and connectional imaging studies, involving both cortical and subcortical targets. The SC21 and D99 digital templates are available as volumes and surfaces in standard NIFTI and GIFTI formats.
