## Supplementary Table 1 for "High-resolution mapping and digital atlas of subcortical regions in the macaque monkey based on matched MAP-MRI and histology"

### Sheet: Combo_subcortical_corticalabels
Atlas label #	Abbreviation	Full names of subortical regions with hippocampal formation and cerebellum (SC21)
1	pu	putamen	Basal ganglia	Striatum
2	cd	caudate nucleus	Basal ganglia	Striatum
3	NA	nucleus accumbens	Basal ganglia	Striatum_ventral striatum
4	GPe	globus pallidus external segment	Basal ganglia	Pallidum
5	GPi	globus pallidus internal segment	Basal ganglia	Pallidum
6	SNpr	substantia nigra pars reticulata	Basal ganglia	Nigral region
7	SNpc	substantia nigra pars compacta	Basal ganglia	Nigral region
8	SNpl	substantia nigra pars lateralis	Basal ganglia	Nigral region
9	STN	subthalamic nucleus	Basal ganglia	Nigral region
10	VP	ventral pallidum	Basal ganglia	Pallidum
11	AV	anterior ventral nucleus	Thalamus	Dorsal thalamus_anterior group
12	AM	anterior medial nucleus	Thalamus	Dorsal thalamus_anterior group
13	VApc	ventral anterior nucleus, parvicellular division	Thalamus	Dorsal thalamus_lateral group
14	VAmc	ventral anterior nucleus, magnocellular division	Thalamus	Dorsal thalamus_lateral group
15	LD	lateral dorsal nucleus	Thalamus	Dorsal thalamus_anterior group
16	MDmc	mediodorsal nucleus, magnocellular division	Thalamus	Dorsal thalamus_medial group
17	MDpc	mediodorsal nucleus, parvicellular division	Thalamus	Dorsal thalamus_medial group
18	MDmf	mediodorsal nucleus, multiform division	Thalamus	Dorsal thalamus_medial group
19	VLc	ventral lateral caudal nucleus	Thalamus	Dorsal thalamus_lateral group
20	VLo	ventral lateral oral nucleus	Thalamus	Dorsal thalamus_lateral group
21	VPI	ventral posterior inferior nucleus	Thalamus	Dorsal thalamus_lateral group
22	VPM	ventral posterior medial nucleus	Thalamus	Dorsal thalamus_lateral group
23	VPMpc	ventral posterior medial nucleus, parvicellular division	Thalamus	Dorsal thalamus_lateral group
24	cnMD	centromedian nucleus	Thalamus	Dorsal thalamus_intralaminar group
25	Pf	parafascicular nucleus	Thalamus	Dorsal thalamus_intralaminar group
26	LP	lateral posterior nucleus	Thalamus	Dorsal thalamus_lateral group
27	VPLc	ventral posterior lateral caudal nucleus	Thalamus	Dorsal thalamus_lateral group
28	PM	medial pulvinar	Thalamus	Dorsal thalamus_posterior group
29	PL	lateral pulvinar	Thalamus	Dorsal thalamus_posterior group
30	PI	inferior pulvinar	Thalamus	Dorsal thalamus_posterior group
31	MDdc	mediodorsal nucleus, densocellular division	Thalamus	Dorsal thalamus_medial group
32	LGN	lateral geniculate nucleus	Thalamus	Geniculate region
34	Hl	lateral habenular nucleus	Thalamus	Epithalamus
35	Hm	medial habenular nucleus	Thalamus	Epithalamus
36	r	reticular nucleus	Thalamus	Other thalamic region
37	zic	zona incerta	Thalamus	Other thalamic region
38	Pa	paraventricular nucleus	Thalamus	Dorsal thalamus_medial group
39	MMN	medial mammillary nucleus	Hypothalamus	Posterior group
40	LMN	lateral mammillary nucleus	Hypothalamus	Posterior group
41	RNpc	red nucleus, parvicellular division	Brainstem	Midbrain
42	3rd	third cranial (oculomotor) nuclei	Brainstem	Midbrain
43	4th	fourth cranial (trochlear) nuclei	Brainstem	Midbrain
44	SC	superior colliculus	Brainstem	Midbrain
45	IC	inferior colliculus	Brainstem	Midbrain
46	5th	fifth cranial (trigeminal) nuclei	Brainstem	Pons
47	6th	sixth cranial (abducent) nuclei	Brainstem	Pons
48	7th	seventh cranial (facial) nuclei	Brainstem	Pons
49	vn	vestibular nuclei	Brainstem	Pons
50	stn	spinal trigeminal nucleus	Brainstem	pons and medulla
51	ion	inferior olivary nucleus	Brainstem	Medulla
52	soc	superior olivary complex	Brainstem	Pons
53	chn	cochlear nucleus	Brainstem	Medulla
54	12th	twelfth cranial (hypoglossal) nuclei	Brainstem	Medulla
55	denv_10	dorsal motor nucleus of vagus (tenth cranial nuclei)	Brainstem	Medulla
56	sn	solitary nucleus	Brainstem	Medulla
57	np	nucleus prepositus	Brainstem	Medulla
58	gn	gracile nucleus	Brainstem	Medulla
59	cn	cuneate nucleus	Brainstem	Medulla
60	lcn	lateral cuneate nucleus	Brainstem	Medulla
61	DN	dentate nucleus	Cerebellum	Deep cerebellar nuclei
62	AIN	anterior interposed nucleus	Cerebellum	Deep cerebellar nuclei
63	PIN	posterior interposed nucleus	Cerebellum	Deep cerebellar nuclei
64	FN	fastigial nucleus	Cerebellum	Deep cerebellar nuclei
66	ac	anterior commissure	Fiber bundle
67	OC	optic chiasm	Fiber bundle
68	ot	optic tract	Fiber bundle
69	fr	fasciculus retroflexus	Fiber bundle
70	SNpm	Substantia nigra pars mixta	Basal ganglia	Nigral region
103	VLps	ventral lateral postrema nucleus	Thalamus	Dorsal thalamus_lateral group
104	csl	central superior lateral nucleus	Thalamus	Dorsal thalamus_intralaminar group
105	cl	central lateral nucleus	Thalamus	Dorsal thalamus_intralaminar group
106	cim	central intermediate nucleus	Thalamus	Dorsal thalamus_intralaminar group
107	Re	reunions nucleus	Thalamus	Dorsal thalamus_intralaminar group
108	I	cerebellar lobule I	Cerebellum
109	II	cerebellar lobule II	Cerebellum
110	III	cerebellar lobule III	Cerebellum
111	IV	cerebellar lobule IV	Cerebellum
112	V	cerebellar lobule V	Cerebellum
113	VI	cerebellar lobule VI	Cerebellum
114	VII	cerebellar lobule VII	Cerebellum
115	VIII	cerebellar lobule VIII	Cerebellum
116	IX	cerebellar lobule IX	Cerebellum
117	X	cerebellar lobule X	Cerebellum
118	Par_p	paramedian lobule posterior part	Cerebellum
119	Par_a	paramedian lobule anterior part	Cerebellum
120	Cr_II	crus II of the ansiform lobule	Cerebellum
121	Cr_I	crus I of the ansiform lobule	Cerebellum
122	RNmc	red nucleus, magnocellular division
123	lPFl	lateral paraflocculus	Cerebellum
125	Fl	flocculus	Cerebellum
126	Sm	stria medullaris	Fiber bundle
127	pt	parataenial nucleus	Thalamus	Dorsal thalamus_medial group
128	AD	anterior dorsal nucleus	Thalamus	Dorsal thalamus_anterior group
129	pcn	paracentral nucleus	Thalamus	Dorsal thalamus_intralaminar group
130	clc	central latocellular nucleus	Thalamus	Dorsal thalamus_intralaminar group
131	Re	reunions nucleus	Thalamus	Dorsal thalamus_medial group
132	Pulo	pulvinar oralis nucleus	Thalamus	Dorsal thalamus_posterior group
133	PAG	periaqueductal gray	Brainstem	Midbrain
134	bsc	brachium of superior colliculus	Fiber bundle
135	ptg	posterior thalamic group	Thalamus	Dorsal thalamus_posterior group
136	Sg	suprageniculate nucleus	Thalamus	Other thalamic region
137	f	fornix	Fiber bundle
138	inc	interstitial nucleus of Cajal	Brainstem	Midbrain
139	nd	nucleus of Darkschewitsch	Brainstem	Midbrain
140	IPN	interpeduncular nucleus	Brainstem	Midbrain
142	VTA	ventral tegmental area	Brainstem	Midbrain
143	VPLo	Ventral posterior lateral oral nucleus	Thalamus	Dorsal thalamus_lateral group
144	mlf	medial longitudinal fasciculus	Fiber bundle
145	SCPX	superior cerebellar peduncle decussation	Fiber bundle
147	gf	gracile fasciculus	Fiber bundle
148	ml	medial lemniscus	Fiber bundle
149	tb	trapezoid body	Fiber bundle
151	pcf_sd	pontocerebellar fibers, superficial and deeper parts	Fiber bundle
152	cf	cuneate fasciculus	Fiber bundle
153	SCP	superior cerebellar peduncle	Fiber bundle
154	pc	posterior commissure	Fiber bundle
157	ic_CP_CST_CBT	internal capsule, cerebral peduncle, corticospinal, or corticobulbar tract	Fiber bundle
159	PN	pontine nuclei	Brainstem	Midbrain
160	POA	preoptic area	Hypothalamus	anterior group
161	PVN	paraventricular nucleus	Hypothalamus	anterior group
162	SON	supraoptic nucleus	Hypothalamus	anterior group
163	SCN	suprachiasmatic nucleus	Hypothalamus	anterior group
164	DM	dorsomedial hypothalamic nucleus	Hypothalamus	Middle (Tuberal and medial) group
165	VM	ventromedial hypothalamic nucleus	Hypothalamus	Middle (Tuberal and medial) group
166	LT	lateral hypothalamic nucleus	Hypothalamus	Middle (Tuberal and medial) group
167	Arh	arcuate hypothalamic nucleus	Hypothalamus	Middle (Tuberal and medial) group
168	SONt	supraoptic nucleus, tuberal region	Hypothalamus	Middle (Tuberal and medial) group
170	PMN	paramammillary nucleus	Hypothalamus	Posterior group
171	H2	H2 field of Forel	Fiber bundle
175	iml	internal medullary lamina	Fiber bundle
176	cir	central lineal nucleus of the raphe	Brainstem	Midbrain
177	MR	median raphe	Brainstem	Midbrain
178	NRTP	nucleus reticularis tegmenti pontis	Brainstem	Midbrain
179	RMTg	rostromedial tegmental nucleus	Brainstem	Midbrain
180	vnll	ventral nucleus of lateral lemniscus	Brainstem	Midbrain
181	dnll	dorsal nucleus of lateral lemniscus	Brainstem	Midbrain
182	bic	brachium of inferior colliculus	Fiber bundle
183	nbic	nucleus of brachium of inferior colliculus	Brainstem	Midbrain
184	pbgn	parabigeminal nucleus	Brainstem	Midbrain
185	ll	lateral lemniscus	Fiber bundle
186	riMLF	rostral interstitial nucleus of medial longitudinal fasciculus	Brainstem	Midbrain
188	S4	supra trochlear nucleus	Brainstem	Midbrain
189	ldtn	lateral dorsal tegmental nucleus	Brainstem	Midbrain
190	MTT	mammillothalamic tract	Fiber bundle
191	SMN	supramammillary nucleus	Hypothalamus	Posterior group
192	PeMN	perimammillary nucleus	Hypothalamus	Posterior group
193	TCA	tuber cinereum area	Hypothalamus	Middle (Tuberal and medial) group
194	TMN	tuberomammillary nucleus	Hypothalamus	Middle (Tuberal and medial) group
195	PHN	posterior hypothalamic nucleus	Hypothalamus	Middle (Tuberal and medial) group
196	BSTM	medial bed nucleus of stria terminalis	Bed nucleus of stria terminalis
197	BSTLcn	lateral bed nucleus of stria terminalis, central subdivision	Bed nucleus of stria terminalis
198	BSTP	posterior bed nucleus of stria terminalis	Bed nucleus of stria terminalis
199	BSTD	dorsal bed nucleus of stria terminalis	Bed nucleus of stria terminalis
200	BSTLc	lateral bed nucleus of stria terminalis, capsular subdivision	Bed nucleus of stria terminalis
201	BSTLj	lateral bed nucleus of stria terminalis, juxtacapsular subdivision	Bed nucleus of stria terminalis
202	Ch2	Cholinergic cell group 2 (nucleus of vertical limb of the diagonal band)	Basal forebrain
203	Ch3	Cholinergic cell group 3 (nucleus of horizontal limb of the diagonal band)	Basal forebrain
204	Ch4_al	Cholinergic cell group 4, anterior lateral division (nucleus basalis of Meynert)	Basal forebrain
205	Ch4_am	Cholinergic cell group 4, anterior medial division (nucleus basalis of Meynert)	Basal forebrain
206	Ch4_id	Cholinergic cell group 4, intermedio-dorsal division (nucleus basalis of Meynert)	Basal forebrain
207	Ch4_iv	Cholinergic cell group 4, intermedio-ventral division (nucleus basalis of Meynert)	Basal forebrain
208	Ch4_p	Cholinergic cell group 4, posterior division	Basal forebrain
209	Ch1	Cholinergic cell group 1	Basal forebrain
210	OT	olfactory tubercle	Basal ganglia	Striatum_ventral striatum
211	mb	Muratoff bundle	Fiber bundle
212	H2	H2 field of Forel	Fiber bundle
213	H1	H1 field of Forel	Fiber bundle
215	lf_al	lenticular fasciculus and ansa lenticularis	Fiber bundle
216	ICP	inferior cerebellar peduncle	Fiber bundle
217	MCP	middle cerebellar peduncle	Fiber bundle
218	lc	locus coeruleus	Brainstem	Pons
219	MC5_t	mesencephalic trigeminal tract	Fiber bundle
220	MC5_nu	mesencephalic trigeminal nucleus	Brainstem	Pons
221	PBN	parabrachial nucleus	Brainstem	Pons
222	Sim_a	anterior part of the simple lobule	Cerebellum
223	Sim_p	posterior part of the simple lobule	Cerebellum
224	dPFl	dorsal paraflocculus	Cerebellum
225	vPFl	ventral paraflocculus	Cerebellum
226	DR	dorsal raphe	Brainstem	Midbrain
227	DTg	dorsal tegmentum	Brainstem	Midbrain
228	cif	central inferior nucleus	Thalamus	Dorsal thalamus_intralaminar group
229	cdc	central dorsocellular nucleus	Thalamus	Dorsal thalamus_intralaminar group
230	AN	ambiguus nucleus	Brainstem	Medulla
231	stt	spinal trigeminal tract_5th	Brainstem	pons and medulla
232	lrn	lateral reticular nucleus	Brainstem	Medulla
510	MGv	medial geniculate nucleus, ventral division	Thalamus	Geniculate region
511	MGad	medial geniculate nucleus, anterodorsal division	Thalamus	Geniculate region
512	MGm	medial geniculate nucleus, medial division	Thalamus	Geniculate region
513	MGz	medial geniculate nucleus, transition zone	Thalamus	Geniculate region
514	MGpd	medial geniculate nucleus, posterodorsal division	Thalamus	Geniculate region
307	Ld	lateral nucleus of amygdala, dorsal subdivision
319	Lv	lateral nucleus of amygdala, ventral subdivision
445	Bmc	basal nucleus of amygdala, magnocellular subdivision
340	Bi	basal nucleus of amygdala, intermediate subdivision
466	Bpc	basal nucleus of amygdala, parvicellular subdivision
331	ABmc	accessory basal nucleus of amygdala, magnocellular
356	ABpc	accessory basal nucleus of amygdala, parvicellular
311	AAA	anterior amygdaloid area
302	CE	central nucleus of amygdala
324	COa	anterior cortical nucleus
346	COp	posterior cortical nucleus
477	PL_prime	paralaminar nucleus in amygdala
478	NLOT	nucleus of the lateral olfactory tract
508	PACo/Pir	periamygdaloid cortex o/piriform cortex
509	PAC2	periamygdaloid cortex 2
479	PAC3	periamygdaloid cortex 3
480	PACs	periamygdaloid cortex, sulcal portion
436	ME	medial nucleus of amygdala
437	AHA	amygdalohippocampal area
474	cla	claustrum
490	FD	fascia dentata (granule cell layer)	Hippocampal formation	Allocortical region
317	CA1	CA1 subfield of hippocampus	Hippocampal formation	Allocortical region
386	CA2	CA2 subfield of hippocampus	Hippocampal formation	Allocortical region
488	CA3	CA3 subfield of hippocampus	Hippocampal formation	Allocortical region
489	CA4	CA4 subfield of hippocampus	Hippocampal formation	Allocortical region
487	proS	prosubiculum	Hippocampal formation	Allocortical region
352	preS	presubiculum	Hippocampal formation	Allocortical region
455	paraS	parasubiculum	Hippocampal formation	Allocortical region
381	Sub	subiculum	Hippocampal formation	Allocortical region
Atlas label #	Abbreviation	Full names of cortical regions (derived from original D99 atlas)
300	8Bm	dorsomedial prefrontal area
301	11l	orbital prefrontal area
303	14r	orbito-medial prefrontal area (gyrus rectus)
304	v23a	subregion of posterior cingulate cortex
305	Ia	agranular insula
306	13b	orbital prefrontal area
308	36c	area 36 of the perirhinal cortex, caudal subregion
309	24a_prime	subregion of anterior cingulate cortex
312	10mc	medial prefrontal area
313	CPB	caudal parabelt region of the auditory cortex
314	area 29	retrosplenial cortex
315	v23b	subregion of posterior cingulate cortex
316	13l	orbital prefrontal area
318	V4	visual area 4 (dorsal part)
321	area 31	posterior cingulate area
322	Ig	granular insula
323	ML	middle lateral, belt region of the auditory cortex
325	23a	subregion of posterior cingulate cortex
326	ER	entorhinal cortex, rostral division
327	10o	orbital prefrontal area
328	VIP	ventral intraparietal area
329	LIPv	lateral intraparietal area, ventral subdivision
330	8Bs	dorso-lateral prefrontal area in the arcuate sulcus upper limb
332	V1	visual area 1 (primary visual cortex)
333	G	gustatory cortex
335	9d	dorso-lateral prefrontal area
336	7op	parietal opercular area
337	V4t	V4 transitional area
339	46f	ventro-lateral prefrontal area in the fundus of the principal sulcus
341	5_(PE)	superior parietal lobule area (or area PE)
342	TEav	ventral subregion of anterior TE
343	area 32	medial prefrontal area
344	AL	anterior lateral, belt region of the auditory cortex
345	10mr	medial prefrontal area
347	24b	subregion of anterior cingulate cortex
348	area 1-2	somatosensory areas 1 and 2
349	8Av	periarcuate area (or frontal eye field), ventral subdivision
350	ECL	entorhinal cortex, caudal limiting division
351	FST	floor of superior temporal area
353	12m	orbital prefrontal area
354	V6Av	visual area 6A, ventral division (or area PO)
355	8Bd	dorso-lateral prefrontal area
357	TGvd	ventral dysgranular part of the temporal pole
358	V3d	visual area 3, dorsal part
359	F1_(4)	agranular frontal area F1 (or area 4)
360	Iam	medial agranular insula area
361	SII	secondary somatosensory area
362	23b	subregion of posterior cingulate cortex
363	13m	orbital prefrontal area
364	9m	dorso-medial prefrontal area
365	EI	entorhinal cortex, intermediate division
366	RPB	rostral parabelt region of the auditory cortex
367	13a	orbital prefrontal area
368	AONd/m	anterior olfactory nucleus, dorsal and medial division
369	F3	agranular frontal area F3 (or SMA)
370	R	rostral, core region of the auditory cortex
371	V6	visual area 6 (or area PO)
372	TFO	area TFO of the parahippocampal cortex
373	V4v	visual area 4, ventral part
374	46v	ventro-lateral prefrontal area in the ventral bank and lip of the principal sulcus (ps)
375	5_(PEc)	superior parietal lobule area (or area PEc)
376	TGdd	dysgranular part of the dorsal temporal pole
377	area 35	area 35 of the perirhinal cortex
378	A1	auditory area 1, core region of the auditory cortex
379	Ial	lateral agranular insula area
380	7m	medial parietal area (or PGm)
382	v23b_question	subregion of posterior cingulate cortex or transition area?
383	23c	subregion of posterior cingulate cortex
384	EC	entorhinal cortex, caudal division
385	Id	dysgranular insula
387	MIP	medial intraparietal area
388	PIP	posterior intraparietal area
389	7b_(PFG/PF)	caudal inferior parietal lobule area (or PFG/PF)
390	TEpd	dorsal subregion of posterior TE
391	V3v	visual area 3, ventral part
392	area 44	ventro-lateral prefrontal area in the arcuate sulcus lower limb (asl)
393	MT	middle temporal area
394	TEm	sts ventral bank area
395	Tpt	temporo-parietal area
396	24c	subregion of anterior cingulate cortex
397	MST	medial superior temporal area
398	RM	rostromedial, belt region of the auditory cortex
399	STGr	rostral superior temporal gyrus
400	Pi	parainsular area
401	F6	agranular frontal area F6 (or preSMA)
404	DP	dorsal prelunate area
405	12r	ventro-lateral prefrontal area
406	PrCO	precentral opercular area
407	PEci	superior parietal lobule area (cingulate sulcus)
408	TGdg	granular part of the dorsal temporal pole
409	AIP	anterior intraparietal area
410	36p	area 36 of the perirhinal cortex, temporal-polar subregion
411	LOP	lateral occipital parietal area
412	11m	orbital prefrontal area
413	RTp	rostrotemporal (p refers to polar)
414	AONl	anterior olfactory nucleus, lateral division
415	area 25	medial prefrontal area (subgenual cortex)
416	Pir	piriform cortex
417	Iapm	posteromedial agranular insula area
418	RT	rostrotemporal, core region of the auditory cortex
419	7a_(Opt/PG)	caudal inferior parietal lobule area (or Opt / PG)
420	TEpv	ventral subregion of posterior TE
421	V3A	visual area V3A
422	45a	ventro-lateral prefrontal area
423	TEO	area TEO
424	F7	agranular frontal area F7 (or 6DR)
425	46d	dorso-lateral prefrontal area in the dorsal bank and lip of the principal sulcus (ps)
426	Iai	intermediate agranular insula area
427	F5_(6Va/6Vb)	agranular frontal area F5 (or 6Va/6Vb)
428	LIPd	lateral intraparietal area, dorsal subdivision
429	V2	visual area 2
430	36r	area 36 of the perirhinal cortex, rostral subregion
431	12l	ventro-lateral prefrontal area
432	5_(PEa)	superior parietal lobule area (or PEa)
433	TGsts	sts part of the temporal pole
434	RTM	medial rostrotemporal, belt region of the auditory cortex
435	3a/b	somatosensory areas 3a and 3b
438	TGa	agranular part of the temporal pole
439	V6Ad	visual area 6A, dorsal division
440	TF	area TF of the parahippocampal cortex
441	45b	ventro-lateral prefrontal area in the arcuate sulcus lower limb (asl)
442	TEad	dorsal subregion of anterior TE
443	PGa	sts fundus/dorsal bank area
444	F4	agranular frontal area F4 (or 4C/6Va/6Vb)
446	8Ad	periarcuate area (or frontal eye field), dorsal subdivision
447	RTL	lateral rostrotemporal, belt region of the auditory cortex
448	12o	orbital prefrontal area
449	CM	caudomedial, belt region of the auditory cortex
450	TAa	sts dorsal bank area
451	F2_(6DR/6DC)	agranular frontal area F2 (or 6DR/6DC)
452	TGvg	ventral granular part of the temporal pole
453	CL	caudal lateral, belt region of the auditory cortex
457	TPO	sts dorsal bank area
458	TEa	sts ventral bank area
463	IPa	area IPa (sts fundus)
464	ELr	entorhinal cortex, lateral division (rostral part)
467	ELc	entorhinal cortex, lateral division (caudal part)
470	V2_question	visual area 2 (or transition area ?)
472	V2_or_v23b_question	visual area 2 or subregion of posterior cingulate cortex?
482	area 30	retrosplenial cortex
483	24b_prime	subregion of anterior cingulate cortex
484	24a	subregion of anterior cingulate cortex
485	24c_prime	subregion of anterior cingulate cortex
486	14c	orbito-medial prefrontal area (gyrus rectus)
491	TTv	ventral tenia tectum
492	EO	entorhinal cortex, olfactory division
493	TH	area TH of the parahippocampal cortex
516	Iapl	posterolateral agranular insula area
522	Ri	retroinsula
		NEW D99 atlas V2.0
		Total number of areas segmented in the new atlas: 368
		Subcortical: 219
		Cortical: 149
		Subcortical (219)
		Gray matter structures: 190
		Fiber bundles: 29
		Note: The 190 subcortical gray matter structures also include non-subcortical regions
		such as the hippocampal formation and the cerebellum.
